# Competition for the conserved branch point sequence influences physiological outcomes in pre-mRNA splicing

**DOI:** 10.1101/2024.10.09.617384

**Authors:** Karen Larissa Pereira de Castro, Jose M. Abril, Kuo-Chieh Liao, Haiping Hao, John Paul Donohue, William K. Russell, W. Samuel Fagg

**Affiliations:** Transplant Division, Department of Surgery, University of Texas Medical Branch, Galveston, TX, USA; RNA Genomics and Structure, Genome Institute of Singapore, Agency for Science, Technology, and Research (A*STAR) Singapore; Department of Biochemistry and Molecular Biology, University of Texas Medical Branch, Galveston, Texas, USA; Sinsheimer Labs, RNA Center for Molecular Biology, Department of Molecular, Cell and Developmental Biology, University of California, Santa Cruz, Santa Cruz, CA, USA

**Keywords:** alternative splicing, branch point, branch site, Quaking, RNA binding protein, splicing, Splicing Factor 1 (SF1)

## Abstract

Recognition of the intron branch point during spliceosome assembly is a multistep process that can influence mRNA structure and levels. A branch point sequence motif UACUAAC is variably conserved in eukaryotic genomes, but in some organisms, more than one protein can recognize it. Here, we show that SF1 and Quaking (QKI) compete for a subset of intron branch sites with the sequence ACUAA. SF1 activates exon inclusion through this sequence, but QKI represses the inclusion of alternatively spliced exons with this intron branch point sequence. Using mutant reporters derived from a natural intron with two branch site-like sequences, we find that when either branch point sequence is mutated, the other is utilized; however, when both are present, neither is used due to high-affinity binding and strong splicing repression by QKI. QKI occupancy at the dual branch site directly prevents SF1 binding and subsequent recruitment of spliceosome-associated factors. Finally, the ectopic expression of QKI in budding yeast (which lacks *QKI*) is lethal, at least in part due to the widespread repression of splicing. In conclusion, QKI can function as a splicing repressor by directly competing with SF1/BBP for a subset of branch point sequences that closely mirror its high-affinity binding site.
