## Supplementary material for "Competition for the conserved branch point sequence influences physiological outcomes in pre-mRNA splicing": Suppl Table S8

### Sheet: Sheet1
Yeast intron-exon primers
Name	Sequence	size (bp)
RPL17B (YJL177W) exon F	GCTACTTCAACCAACCCAGC	490
RPL17B (YJL177W) intron R	tttgcatgtcccatttcttcttt
RPL30 (YGL030W) intron F	Tcatgggattagcaagaag	430
RPL30 (YGL030W) exon R	CGACAGCAGTACCCAATTCG
RPL28 (YGL103W) Intron F	caaatggttgtagagagcgca	522
RPL28 (YGL103W) exon R	TTCAACAACACCACCAGCAG
RPL22A (YLR061W) intron F	Gcaactttgtggtttcggga	432
RPL22A (YLR061W) exon R	AGTGACTTGGTAGAAGGCCA
GOT1 (YMR292W) intron F	gcttctccgagagacgttagt	236
GOT1 (YMR292W) exon R	ATAGTGAACCGCGCCTTTTG
RPL7B (YPL198W) intron 1 F	Gtctctgcatctcccttcca	203
RPL7B (YPL198W) exon 2 R	CTTTACGGGCAGCTCTCTCT
RPL7B (YPL198W) intron 2 F	Tcaccatctttcggctgact	387
RPL7B (YPL198W) exon 3 R	CCTTTCTTGGCTTAGGTGGA
DB639731 intron F	ggatgtcttattcctaccccga	135
DB639731 exon R	AGAGTATGTCAACTGGCGCA
SUS1 (YBR111W-A) intron 2 F	Aagagaacgttactaacagtgga	100
SUS1 (YBR111W-A) exon 3 R	TCTCTTCAAGAAATTCCCTTATTTGC
POP8 (YBL018C) intron F	Accgaagagaaataaactactaacgt	341
POP8 (YBL018C) exon R	GGTCATCGTCAGTAACCTCCA
YOS1 (YER074W-A) intron 2 F	Tgttatgttgatggagaacggt	160
YOS1 (YER074W-A) exon 3 R	CCCAATAGTAATTCATAAACAATCACCA
YPR170W-B (YPR170W-B) intron F	tcgccgttacccatttacca	179
YPR170W-B (YPR170W-B) exon R	GCAACTCGATCGAAGGTTTTC
TMA20 (YER007C-A) intron F	GCGTAATTCACTGGTTTTACCAGG	443
TMA20 (YER007C-A) exon R	CCAGGAGCAGGTGGTAAGTC
VPS29 (YHR012W) intron F	Tgcgccacaacttcctttaa	362
VPS29 (YHR012W) exon R	TAAGGGGTCGTTCTTTGGCA
RPS25A (YGR027C) intron F	TAGTGACTGGCCAATCCAGG	345
RPS25A (YGR027C) exon R	TTCTTACCACCAGCAAGGGC
HAC1 (YFL031W) intron F	ACAAGAACACTAGCCCCAGC	244
HAC1 (YFL031W)exon R	ATGAATTCAAACCTGACTGCG
OM14 (YBR230C) intron F	CGCCTAATCTTTTCTCCCGGT	359
OM14 (YBR230C) exon R	CCCCTTCAAGAATCTGGCGT
Yeast exon-exon primers		Size unspliced	Size spliced
SUS1 (YBR111W-A) exon F	ACTTCAAGAAGGTTGGGTGGA	214	144
SUS1 (YBR111W-A) exon R	ACGGTTTCCCTTGTTGAATCC
GOT1 (YMR292W) F	GTGGCTCACAGAGGCTCAA	285	205
GOT1 (YMR292W) R	ATAGTGAACCGCGCCTTTTG
MRK1 (YDL079C) F	ACACGCCAATATCTCGGACA	477	185
MRK1 (YDL079C)R	GGTCGACATCAGTTTTGCGG
YDL012C F	CGGAAACTCTGCCTCCAAAC	348	262
YDL012C R	TAGACAGCCCGCTAGACAGT
Yeast RT qPCR primers
RPL28 (YGL103W) intron F	aaatgtccagttgaaaacctgt
RPL28 (YGL103W) exon R	TGTGGTGATGTTGACCACCG
RPL28 (YGL103W) exon F	CCGGTAAAGGTCGTATCGGT
RPL30 (YGL030W) intron F	cgttattttttatcgtttacatttca
RPL30 (YGL030W) exon R	TGTCTCAAAGACTTGACAGTGG
RPL30 (YGL030W) exon F	GCCCCAGTTAAATCCCAAGA
MOB1 (YIL106W)intron F	gggtatgagttaccttttgaaagca
MOB1 (YIL106W)exon R	GGGAGTTGCCTTAGTAGGCG
MOB1 (YIL106W) exon F	AGTCCCGGCCAAACAATAAGA
TMA20 (YER007C-A) intron F	tacacttttgactcagtaagca
TMA20 (YER007C-A) exon R	TTTGGGGTACTGCTTGACCAAT
TMA20 (YER007C-A) exon F	TTCACAAGAGAAGATGTCCATTC
NBL1 (YHR199C-A)intron F	ccaaccttcacccgcactaa
NBL1 (YHR199C-A)exon R	GATTGAGGCGCTGATGTTGC
NBL1 (YHR199C-A)exon F	TGGAAACAACAGAAAAACTGATCG
PCH2 (YBR186W) Intron F	agcactttcactaactgtctttgt
PCH2 (YBR186W) exon 2F	CCGTTGATATCAGTGGTAGAACA
PCH2 (YBR186W) exon 2R	GCCAGAACAAACTCATCGTCG
Yeast transgene expression
Yeast_FOR-GEA2-transgeneScreenYeast	CTACTGCGCCAATTGATGACA	2019
Yeast_REV-transgeneScreenYeast	attacaattcactggccgtcg
Yeast_FOR-Qk53'end	TCAAATAATCTGGGGTGGGCT	692
Yeast-YEL020_REV	GGAGTTCAATGCGTCCATCTT
Yeast_FOR-EGFPtransgene	tggtgatggtccagtcttgtt	783
URA-LP450	GCAACCTCAAACAGACACCA	653
URA-N4762	AGCTTGTCACAGTGCAGCTC
Endogenous RAI14		Size inclusion(bp)	Size skipping (bp)
mRAI14 F	TTCCAAACTCTCGGAAAATGCAGG	222	135
mRAI14 R	GGTGTAGATGTTATTGATCGTGGGG
hRAI14 F	GGGTGCAGACCTAAACCTTGT	253	166
hRAI14 R	TGGGGAAGAGACATCACTCAA
RAI 14 pdup reporter
beta globin F	GCAACCTCAAACAGACACCA
beta globin R	GAGCTGCACTGTGACAAGCT
RAI14-ApaI-clDUP_F	TTTTAgggcccaccaacctaatctggttttg
RAI14-BglII-clDUP_R	AAACCagatctGAGGCTATTCGATTCTACTG
RAI14 upDel _F	CAAACTAACCCACCTCCATTC
RAI14 upDel _R	AAAGTCTGGGCAAGTAGC
RAI14 DnDel_F	CCACCTCCATTCTTTGGAC
RAI14 DnDel_R	TTGGTTAGTAAAGTCTGGG
RAI14 2xDel F	CCACCTCCATTCTTTGGAC
RAI14 2xDel R	AAAGTCTGGGCAAGTAGC
Rai14 1st QKI motif to actgac F	CCCAGACTTTactgacCAAACTAACC
Rai14 1st QKI motif to actgac R	CAAGTAGCTTTATCAAACACATG
Rai14 2nd QKI motif to actgac F	TACTAACCAAactgacCCACCTCCAT
Rai14 2nd QKI motif to actgac R	AAGTCTGGGCAAGTAGCTTTATC
Rai14 1st QKI motif to GCUGAC F	CCCAGACTTTgctgacCAAACTAACC
Rai14 1st QKI motif to GCUGAC R	CAAGTAGCTTTATCAAACACATG
Rai14 2nd QKI motif to GCUGAC F	TACTAACCAAgctgacCCACCTCCAT
Rai14 2nd QKI motif to GCUGAC R	AAGTCTGGGCAAGTAGCTT
RAI14 tobramycin reporter
RAI14-tobra HindIII/Not1	CCCAAGCTTGGTACCTAATACGACTCACTATAGGGAGACCCAAGCTGGCTAGCtgcccagactttactaaccaaactaacccacctccattctttggactgtgataactttcagCATGACGGATCCACTAGTCCAGTGTGGTGGAATTCGGCTTAGTATAGCGAGGTTTAGCTACACTCGTGCTGAGCCGTGCGAGTGGCGGCCGCAAAAGGAAAA
RAI 14 Tobra upDel F	CAAACTAACCCACCTCCATTC
RAI14 Tobra upDel R	AAAGTCTGGGCAGCTAGC
RAI 14 Tobra DnDel F	CCACCTCCATTCTTTGGAC
RAI 14 Tobra DnDel R	TTGGTTAGTAAAGTCTGGG
RAI 14 Tobra 2xDel F	CCACCTCCATTCTTTGGAC
RAI 14 Tobra2x Del R	AAAGTCTGGGCAGCTAGC
SF1 gibson assembly
SF1 gib F	CATGGCGTCTATGGCGACCGGAGCGAACGCCACGCCGTTGGACTTCCCAA
SF1 gib R	ATGCATGCTCCTAGTTCTGTGGTGGAGGCGGTGGGGGAGCTGGAGGCATC
PCDNA gib F	ACAGAACTAGGAGCATGCATCTAGAGGGCC
PCDNA gib R	CGGTCGCCATAGACGCCATGGTGGATC
RNAI
Quaking siRNA (QK_3UTR#3)	AGTAGATACTTTTACTATACAAGGTT
siSF1-1	ATACCCTGCTTCAGGATGTTTCT
siSF1-2	ATTCTTTATCCATCCGTGCTTTATCCT
